# *Staphylococcus aureus* virulence factor expression matters: input from targeted proteomics shows Panton-Valentine leucocidin impact on mortality

**DOI:** 10.1101/2022.09.18.508069

**Authors:** Mariane Pivard, Sylvere Bastien, Iulia Macavei, Nicolas Mouton, Jean-Philippe Rasigade, Florence Couzon, Romain Carrière, Karen Moreau, Jérôme Lemoine, Francois Vandenesch

## Abstract

In the case of commensal bacteria such as Staphylococcus aureus, the transition from commensalism to invasion and disease as well as disease severity in the course of an infection remain poorly predictable on the sole basis of virulence gene content. To determine whether variations in the levels of expression of the numerous *S. aureus* virulence factors could affect disease occurrence and/or severity, we developed a targeted proteomic approach that monitored 149 peptide surrogates targeting 44 proteins. Semi-quantification was achieved by normalization on the signal of ribosomal proteins. We then evaluated this approach on a series of *S.aureus* strains from 136 patients presenting a severe community-acquired pneumonia, all admitted to an intensive care unit. After adjusting to the Charlson Comorbidity Index score the multivariate analysis of severity parameters found that HlgB, Nuc, and Tsst-1 were positively associated while BlaI and HlgC were negatively associated with leucopenia. BlaZ and HlgB were positively associated with hemoptysis and HlgC was negatively associated with hemoptysis. Regarding mortality, both the multivariate (1.28; 95%CI[1.02;1.60]) and survival (1.15; 95%CI[1.016;1.302]) analyses showed that only PVL was associated with death in a dose-dependent manner. Beyond highlighting the decisive role of PVL in community-acquired pneumonia severity, this study brings the proof of concept that “expression matters” and proposes a method that can be routinely implemented in laboratories, for any Staphylococcal disease, and which could be developed for other commensal bacteria.

**One Sentence Summary:** A highly multiplexed semi-quantitative mass spectrometry method was developed for 44 *Staphylococcus aureus* virulence factors; applied to a 136-strain collection from severe community-acquired pneumonia patients, it showed that Panton-Valentine leucocidin was the only factor to impact mortality in a dose-dependent manner.
