## Supplementary Table S1 for "*Staphylococcus aureus* virulence factor expression matters: input from targeted proteomics shows Panton-Valentine leucocidin impact on mortality"

### Sheet: Feuil1
Proteins targeted and peptides used
Protein name	Targeted reporter peptides	Detected/Synthetic
BlaI	EIEELR	S
	DILNDISK	S
	SLVLNFAK	D/S
BlaZ	FAYASTSK	D/S
blaz	SGDTLIK	S
blaz	DTSTPAAFGK	S
CHIP	NSAQFEK	S
chp	SSYVINGPGK	D/S
chp	NSGLPTTLGK	D/S
Cna	ITVDNTK	D/S
cna	YTVEELTK	D/S
cna	DISSTNVTDLTVSPSK	D/S
EdinB	LSENIQEQVR	S
edinb	NSSPINTPLR	S
edinb	SANGDVNK	S
EdinC	SSTSDSVYVYR	S
edinc	TTELSNIALADDVK	S
edinc	LLNLDYLSSVK	S
EtA	GQTSATGVLIGK	D/S
eta	SEIELTTLSR	D/S
eta	LELIGYPFDHK	D/S
EtB	NPSNIIFTPAQNR	D/S
	SPYNSVGTVFVK	D/S
	VTAQELDYLTR	S
	ESPYGQGLDLAIIK	D/S
EtD	NTIITNYHVSR	S
etd	GETIASGVLIGK	S
etd	GGQYGLPFGILFNR	D/S
Fib	LIQAQNLVR	S
fib	THTVSAHR	S
fib	AVNLVSFEYK	D/S
GapA	FTGEVEVVDGGFR	D/S
gapa	TLAYLAELSK	D/S
gapa	VPVATGSLTELTVVLEK	D/S
Hla	TGTTDIGSNTTVK	S
	TGDLVTYDK	D/S
	TILESPTDK	S
	IGGLIGANVSIGHTLK	D/S
	VQLQLPDNEVAQISDYYPR	S
Hld	WIIDTVNK	D/S
	MAQDIISTIGDLVK	D/S
HlgA	LGYNIGGNFQSAPSIGGSGSFNYSK	S
hlga	DSNVDLINYLPK	S
hlga	LAITQNIQFDFVK	S
HlgB	ATGNINSGFVKPNPNDYDFSK	S
hlgb	YNVSISSQSNDSVNVVDYAPK	S
hlgb	SNFNPEFLSVLSHR	S
HlgC	DALILK	S
	GSSDTSEFEITYGR	S
	WPFQYNIGLK	S
	YVSLINYLPK	D/S
	WGVTQNIQFDFVK	S
IsaB	VVEVTVGHTPYK	D/S
	EADSGIFYYQNAK	S
	GNEASQLQFVVK	D/S
KatA	FSTVAGER	D/S
	LFSYGDAQR	D/S
	LTGVFGHPVSDR	S
	DNPFDLTK	D/S
	GSGAFGTFTVTK	D/S
LukD	AAGNINSGYK	D/S
	LIGTDSK	S
	SFSETINYK	S
	DSYDPTYGNELFLGGDK	D/S
	GNFNPEFISVLSHK	D/S
	NQNTVTFTSTYEVDWQNILLK	S
LukE	TISYTQK	S
	SYVSEVDK	S
	ANTNIENIGDGAEVIK	S
	YLFVQSPNGPTGSAR	S
LukG	TLLDQSTSHK	S
	ILDPNGYWNSTLR	S
	LSALYEVDWK	S
LukH	NSTAPDDIGK	S
	YPSEYHVDFQVK	S
	TEILDQLPK	S
	IATVENPELSFASK	S
PBP2A	IYNSLGVK	D/S
	SYANLIGK	D/S
	VALELGSK	D/S
	YEVVNGNIDLK	D/S
MecC	LAYGEEEIVDR	S
	IALALGAK	S
	SYNLQINTIK	S
	ILTSIIALK	S
Nuc	AIDGDTVK	S
	YGPEASAFTK	D/S
	GLAYIYADGK	D/S
PSMa1	SLIEQFTGK	S
PSMa4	MAIVGTIIK	S
	AIIDIFAK	S
LukF-PV	QSNLNAGQNFLEYHK	S
	DTISSQFYWGSK	S
	GNFNPEFIGVLSR	D/S
LukS-PV	SVQWGIK	D/S
	ANSFITSLGK	D/S
	TNDPNVDLINYLPK	D/S
Sak	VVELDPSAK	D/S
	IEVTYYDK	D/S
	GFVVPDLSEHIK	S
sara	QPQVVK	D/S
	DIINHLNYK	S
	IESLLSR	S
	TVLILVNAQQR	D/S
	ITEANNEIEL	S
Sbi	GITEEQR	S
	AQEVFSESLK	D/S
	VEVPQIQSPK	D/S
SCIN	YQLQK	S
	LANELK	S
	NEAQASTSLPTSNEYQNEK	S
	IYNEIDEALK	D/S
	SLLDELNVNELATGSLNTYYK	S
SdrD	ESVQSTTGNK	S
	STNEDLNTK	S
	GISGVTVTLK	D/S
SEA	QNTVPLETVK	D/S
	SELQGTALGNLK	S
	NVTVQELDLQAR	D/S
	GFFTDHSWYNDLLVDFDSK	D/S
SEB	LGNYDNVR	D/S
	VLYDDNHVSAINVK	D/S
	LYEFNNSPYETGYIK	D/S
SEC	SVTAQELDIK	D/S
	NTISFEVQTDK	D/S
	FLAHDLIYNISDK	D/S
SED	LYNNDTLGGK	D/S
	IEFDSSDGSK	D/S
	VSYDLFDVK	D/S
SEH	SDEISGEK	D/S
	ETELIR	D/S
	NVTLQELDIK	D/S
	VIGANVWVDGIQK	D/S
Spa	LNESQAPK	S
	DDPSQSANVLGEAQK	D/S
	NGFIQSLK	D/S
SplB	YAAGAK	S
	ITAHPNSDK	S
	IINYPGK	S
	EDVSVIQVEER	D/S
SspA (V8)	DTLLTNK	S
	EHANVILPNNDR	S
	YSGEGDLAIVK	S
SspP	HVQVNVEDK	D/S
	TESIPTGNNVTQLK	S
	YTINVSSFLSK	S
TSST-1	HQLTQIHGLYR	S
	LPTPIELPLK	D/S
	QLAISTLDFEIR	D/S
D = Detected
S = Synthetic
