## Supplementary Table S2 for "*Staphylococcus aureus* virulence factor expression matters: input from targeted proteomics shows Panton-Valentine leucocidin impact on mortality"

### Sheet: Feuil1
CA-pneumonia strains and clinical data
Number	AGR types	Clonal complexes	Death	Time hosp	Charlson score	Rash	Hemoptysis	Leukopenia	Leukopenia_Bin	Sequencing Number
1	III	CC1	no	18	3	no	no	12	no	ST20150832
2	I	ST8	yes	3	3	no	no	1.2	yes	ST20160536
3	III	CC80	no	39	2	no	no	13.1	no	ST20150547
4	II	CC5	no	7	0	no	no	31	no	ST20110311
5	I	CC7	no	34	0	no	no	14.86	no	ST20130718
6	III	CC80	no	68	1	no	no	1.2	yes	ST20130523
7	I	CC398	no	19	0	yes	no	2.3	yes	ST20110239
8	I	CC45	no	80	0	no	no	6.9	no	ST20113005
9	II	CC5	no	64	6	no	no	14	no	ST20150434
10	I	CC25	no	22	3	no	yes	13.8	no	ST20112082
11	II	CC15	no	12	0	no	yes	34.8	no	ST20151867
12	II	CC15	no	44	1	no	no	8.9	no	ST20120369
13	II	CC5	no	24	0	no	no	43.8	no	ST20130351
14	II	CC12	yes	5	2	no	no	13	no	ST20130052
15	I	CC398	yes	3	0	no	no	1.9	yes	ST20160175
16	II	CC15	no	84	3	no	yes	108	no	ST20150602
17	IV	CC121	no	30	0	yes	yes	8.8	no	ST20130406
18	II	CC15	yes	32	0	no	yes	0.8	yes	ST20110288
19	IV	CC121	no	NA	0	no	no	16	no	ST20130951
20	III	CC30	no	62	2	no	no	1.28	yes	ST20162160
21	III	CC80	yes	0	2	no	no	1.4	yes	ST20150326
22	I	CC188	yes	11	2	no	yes	63.22	no	ST20130900
23	I	CC152	yes	1	0	no	yes	1.15	yes	ST20150065
24	I	CC45	no	23	0	yes	no	37.4	no	ST20130419
25	II	CC5	no	10	2	no	no	10.5	no	ST20140245
26	II	CC5	no	NA	1	no	no	18	no	ST20131246
27	II	CC15	no	13	0	no	no	14	no	ST20140716
28	II	CC12	no	25	1	no	yes	4.4	no	ST20102113
29	III	CC30	no	83	1	no	no	5.5	no	ST20160419
30	I	CC398	no	32	1	no	no	19.6	no	ST20121941
31	I	CC152	yes	0	0	no	yes	0.9	yes	ST20130329
32	II	CC5	no	26	0	no	no	21.5	no	ST20152009
33	I	CC398	no	180	4	no	no	6.3	no	ST20142146
34	I	CC45	yes	5	0	no	no	1.8	yes	ST20130447
35	III	CC1	yes	46	2	no	no	8.4	no	ST20160289
36	II	CC5	no	12	2	no	yes	5.77	no	ST20120435
37	III	CC96/154	no	6	0	no	no	5.3	no	ST20140246
38	III	CC80	yes	37	0	no	yes	0.8	yes	ST20140340
39	I	CC398	no	29	1	no	no	3.9	no	ST20140244
40	III	CC1	no	33	5	no	yes	32.46	no	ST20160340
41	I	CC152	yes	1	0	no	yes	1.82	yes	ST20141260
42	I	CC398	no	36	2	no	yes	1.4	yes	ST20130242
43	II	CC5	yes	23	4	no	no	21.4	no	ST20131798
44	IV	CC121	no	74	2	no	no	NA	NA	ST20150894
45	II	CC1153	no	11	0	no	yes	13.2	no	ST20160538
46	IV	CC121	yes	1	3	yes	no	3	no	ST20121202
47	III	ST93	no	NA	0	no	no	9.5	no	ST20141442
48	I	CC152	yes	0	0	no	yes	1.7	yes	ST20120554
49	I	CC97	no	NA	2	no	no	2.3	yes	ST20141333
50	IV	CC121	yes	31	3	yes	no	4.18	no	ST20110365
51	III	CC30	yes	8	0	no	no	19.6	no	ST20141965
52	III	CC30	no	38	2	no	yes	8.4	no	ST20130355
53	I	CC45	yes	54	5	no	no	73.7	no	ST20150104
54	IV	CC121	yes	0	0	no	no	6	no	ST20160284
55	III	CC80	no	15	2	no	no	144.3	no	ST20141344
56	III	CC30	no	29	0	no	no	5.2	no	ST20160215
57	I	ST8	yes	1	0	no	yes	15	no	ST20122003
58	III	CC30	no	44	3	yes	no	5.2	no	ST20110380
59	I	CC152	no	35	1	no	no	15	no	ST20160427
60	I	CC152	yes	6	2	no	yes	0.4	yes	ST20160106
61	III	CC30	no	25	1	no	no	NA	NA	ST20152410
62	I	CC188	no	133	3	no	no	6.9	no	ST20141600
63	II	CC5	no	30	2	no	no	7.93	no	ST20130112
64	IV	CC121	no	114	0	yes	no	7	no	ST20112281
65	I	CC152	no	45	0	no	yes	18	no	ST20120148
66	I	ST8	yes	14	7	no	no	20	no	ST20130335
67	III	CC1	no	24	0	inc	yes	8.6	no	ST20130407
68	I	ST8	no	28	2	no	no	15.57	no	ST20150691
69	III	CC30	no	35	0	no	no	25	no	ST20120351
70	I	CC398	yes	7	0	no	yes	0.9	yes	ST20150597
71	I	CC45	no	NA	5	no	no	11	no	ST20130781
72	III	CC30	no	29	0	yes	yes	0.8	yes	ST20141450
73	I	CC152	no	58	0	no	yes	1.86	yes	ST20121931
74	II	CC5	no	268	1	no	no	1.9	yes	ST20141860
75	I	CC6	no	43	4	no	no	2.5	yes	ST20120250
76	I	ST8	no	11	0	no	no	1.18	yes	ST20150100
77	III	CC30	no	27	3	no	no	12	no	ST20140284
78	I	CC398	no	19	2	no	no	15.65	no	ST20150295
79	I	ST8	yes	57	5	no	yes	16.94	no	ST20112998
80	III	CC80	yes	1	3	no	yes	7.2	no	ST20130086
81	III	CC30	yes	14	2	no	no	0.7	yes	ST20130138
82	I	CC45	no	28	2	no	no	5	no	ST20130639
83	I	CC398	no	19	2	no	no	5.7	no	ST20121344
84	I	CC152	yes	1	0	no	no	2.8	yes	ST20130250
85	II	CC15	yes	4	0	inc	no	14	no	ST20140414
86	II	CC5	no	20	1	no	yes	2.6	yes	ST20110315
87	I	ST8	no	33	2	no	no	12	no	ST20112053
88	IV	CC121	yes	2	3	yes	yes	0.26	yes	ST20130282
89	III	CC30	no	17	0	no	yes	9.39	no	ST20130251
90	I	CC398	no	20	0	no	no	1.4	yes	ST20120222
91	III	CC80	no	25	5	no	no	12.91	no	ST20131768
92	III	CC1	yes	1	3	no	yes	0.39	yes	ST20160612
93	I	CC398	yes	1	3	no	yes	2	yes	ST20161998
94	I	CC152	no	31	0	no	no	7.39	no	ST20102242
95	III	CC88	yes	7	0	no	no	5.8	no	ST20111304
96	III	CC80	yes	0	2	no	yes	4	no	ST20110118
97	I	CC152	yes	39	0	no	yes	1.42	yes	ST20160469
98	III	CC30	yes	2	0	no	no	2.24	yes	ST20130348
99	III	CC30	no	83	0	yes	no	6.9	no	ST20140412
100	III	CC80	yes	41	4	no	yes	1.1	yes	ST20130342
101	I	CC22	no	41	6	inc	no	7.05	no	ST20140881
102	I	CC20	no	51	3	no	no	9.5	no	ST20130415
103	I	ST8	yes	1	5	no	no	1.53	yes	ST20120426
104	I	CC398	no	20	5	no	yes	16.9	no	ST20112234
105	I	ST8	no	15	1	no	no	17.35	no	ST20121965
106	IV	CC121	no	96	1	no	no	5.59	no	ST20130088
107	II	CC15	yes	6	2	no	yes	0.5	yes	ST20150054
108	I	CC152	yes	0	0	no	yes	2	yes	ST20130194
109	IV	CC121	yes	8	3	no	no	42	no	ST20111434
110	III	CC1	no	58	1	no	no	4.1	no	ST20130243
111	I	CC152	no	42	2	no	no	1.2	yes	ST20130532
112	I	ST8	yes	8	5	no	no	31.11	no	ST20120387
113	I	ST8	yes	1	4	no	no	27.4	no	ST20120543
114	IV	CC121	no	32	1	yes	no	17.4	no	ST20130333
115	III	CC30	no	28	3	no	no	21.1	no	ST20102330
116	II	CC15	no	27	0	no	no	3.8	no	ST20110208
117	I	CC398	yes	7	5	no	no	12.58	no	ST20150327
118	II	CC5	no	41	0	yes	no	5.4	no	ST20111364
119	III	CC88	yes	5	4	no	yes	7.3	no	ST20150123
120	III	CC30	no	49	1	no	no	14.8	no	ST20141938
121	III	CC80	no	NA	0	no	no	16.6	no	ST20110372
122	I	CC22	no	68	0	no	yes	1.8	yes	ST20130268
123	I	CC188	no	18	0	no	no	14.4	no	ST20121827
124	I	ST8	no	57	1	no	yes	0.43	yes	ST20112509
125	II	CC5	no	26	6	no	no	27.5	no	ST20141827
126	I	CC398	no	36	4	no	no	9.3	no	ST20130287
127	II	CC5	yes	25	2	no	yes	27.3	no	ST20141370
128	IV	CC121	yes	0	2	yes	yes	2.6	yes	ST20140235
129	III	CC30	no	157	4	no	yes	25.6	no	ST20112044
130	III	CC30	yes	0	2	no	yes	NA	NA	ST20150515
131	I	CC152	no	22	0	no	no	4.6	no	ST20120249
132	II	CC15	no	14	0	no	no	13.23	no	ST20111713
133	III	CC30	no	84	3	no	no	15.4	no	ST20150064
134	III	CC1	yes	7	4	no	no	5	no	ST20131047
135	I	CC4	yes	3	2	no	no	NA	NA	ST20130193
136	I	CC398	yes	1	1	inc	yes	1.7	yes	ST20130276
