## Supplementary Table S3 for "*Staphylococcus aureus* virulence factor expression matters: input from targeted proteomics shows Panton-Valentine leucocidin impact on mortality"

### Sheet: Feuil1
Multivariate survival analysis results
Proteins & Charlson	CI - 2.5 %	CI - 97.5 %	coef	exp(coef)	se(coef)	z	Pr(>|z|)
Charlson score	0.935	1.427	0.144	1.155	0.108	1.337	0.181
BlaI	0.804	1.187	-0.023	0.977	0.099	-0.233	0.816
BlaZ	0.633	1.468	-0.036	0.964	0.214	-0.17	0.865
CHIPS	0.686	1.299	-0.057	0.944	0.163	-0.353	0.724
Cna	0.682	1.299	-0.06	0.942	0.164	-0.366	0.715
EdinB	0.526	1.562	-0.098	0.906	0.278	-0.354	0.724
EtD	0.512	1.793	-0.042	0.959	0.32	-0.132	0.895
Fib	0.643	1.525	-0.01	0.99	0.22	-0.045	0.964
GapA	0.367	1.536	-0.287	0.75	0.366	-0.785	0.432
Hla	0.863	1.354	0.078	1.081	0.115	0.677	0.498
Hld	0.592	1.302	-0.13	0.878	0.201	-0.647	0.517
HlgA	0.667	1.656	0.05	1.051	0.232	0.215	0.83
HlgB	0.669	1.14	-0.136	0.873	0.136	-0.998	0.318
HlgC	0.779	1.143	-0.058	0.944	0.098	-0.591	0.554
IsaB	0.702	1.377	-0.017	0.983	0.172	-0.101	0.919
KatA	0.547	1.762	-0.018	0.982	0.298	-0.061	0.952
LukE	0.761	1.375	0.023	1.023	0.151	0.151	0.88
LukH	0.752	1.38	0.018	1.019	0.155	0.119	0.905
PBP2A	0.695	1.645	0.067	1.069	0.22	0.304	0.761
Nuc	0.661	1.492	-0.007	0.993	0.208	-0.034	0.973
PSMa4	0.729	1.684	0.103	1.108	0.214	0.48	0.631
LukS	1.017	1.302	0.14	1.151	0.063	2.221	0.026
Sak	0.817	1.393	0.065	1.067	0.136	0.477	0.633
SarA	0.437	2.24	-0.011	0.989	0.417	-0.026	0.979
Sbi	0.801	2.027	0.242	1.274	0.237	1.022	0.307
SCIN	0.81	1.462	0.085	1.089	0.151	0.563	0.573
SdrD	0.765	1.116	-0.079	0.924	0.096	-0.819	0.413
SEA	0.71	1.721	0.1	1.106	0.226	0.445	0.656
SEC	0.659	1.546	0.009	1.009	0.218	0.042	0.966
Spa	0.889	1.478	0.136	1.146	0.13	1.051	0.293
SplB	0.821	1.35	0.052	1.053	0.127	0.408	0.683
SspA_V8	0.969	1.857	0.294	1.341	0.166	1.771	0.077
ScpA	0.941	1.358	0.123	1.13	0.094	1.306	0.192
TSST1	0.791	2.322	0.304	1.355	0.275	1.106	0.269
