## Supplementary Table S4 for "*Staphylococcus aureus* virulence factor expression matters: input from targeted proteomics shows Panton-Valentine leucocidin impact on mortality"

### Sheet: Feuil1
Multivariate analysis with functional groups:
Functional groups:
adhesion proteins	Cna	Fib	Sdrd
membrane-damaging toxins	Hla	Hld	HlgA	HlgB	HlgC	LukE	LukH	LukS	PSMa4
superantigens	SEA	SEC	TSST-1
proteases	SplB	ScpA	EtD	SspA (V8)
immune escape proteins	Spa	Sbi	SCIN	CHIPS
Death	coef	sd	Z	exp_coef	CI - 2.5%	CI - 97.5%
adhesion proteins	-0.345	0.324	-1.063	0.708	0.375	1.338
membrane-damaging toxins	0.089	0.485	0.183	1.093	0.422	2.827
superantigens	0.538	0.551	0.977	1.713	0.582	5.04
proteases	0.75	0.574	1.307	2.116	0.688	6.513
immune escape proteins	0.671	0.392	1.71	1.956	0.907	4.219
Hemoptysis	coef	sd	Z	exp_coef	CI - 2.5%	CI - 97.5%
adhesion proteins	0.595	0.38	1.564	1.813	0.86	3.819
membrane-damaging toxins	0.28	0.489	0.574	1.324	0.508	3.449
superantigens	-0.095	0.548	-0.174	0.909	0.31	2.664
proteases	-0.307	0.586	-0.523	0.736	0.233	2.322
immune escape proteins	-0.548	0.373	-1.469	0.578	0.278	1.201
Leukopenia	coef	sd	Z	exp_coef	CI - 2.5%	CI - 97.5%
adhesion proteins	-0.115	0.467	-0.247	0.891	0.357	2.226
membrane-damaging toxins	-0.43	0.651	-0.661	0.65	0.182	2.329
superantigens	1.172	0.691	1.697	3.228	0.834	12.498
proteases	-0.153	0.814	-0.188	0.858	0.174	4.231
immune escape proteins	0.601	0.52	1.155	1.824	0.658	5.06
